# From reporters to endogenous genes: the impact of the first five codons on translation efficiency in *Escherichia coli*

**DOI:** 10.1101/699900

**Authors:** Mariana H. Moreira, Géssica C. Barros, Rodrigo D. Requião, Silvana Rossetto, Tatiana Domitrovic, Fernando L. Palhano

**Author notes:** These authors contributed equally (Mariana H. Moreira, Géssica C. Barros, Rodrigo D. Requião).

## Abstract

Translation initiation is a critical step in the regulation of protein synthesis, and it is subjected to different control mechanisms, such as 5’ UTR secondary structure and initiation codon context, that can influence the rates at which initiation and consequentially translation occur. For some genes, translation elongation also affects the rate of protein synthesis. With a GFP library containing nearly all possible combinations of nucleotides from the 3^rd^ to the 5^th^ codon positions in the protein coding region of the mRNA, it was previously demonstrated that some nucleotide combinations increased GFP expression up to four orders of magnitude. While it is clear that the codon region from positions 3 to 5 can influence protein expression levels of artificial constructs, its impact on endogenous proteins is still unknown. Through bioinformatics analysis, we identified the nucleotide combinations of the GFP library in *Escherichia coli* genes and examined the correlation between the expected levels of translation according to the GFP data with the experimental measures of protein expression. We observed that *E. coli* genes were enriched with the nucleotide compositions that enhanced protein expression in the GFP library, but surprisingly, it seemed to affect the translation efficiency only marginally. Nevertheless, our data indicate that different enterobacteria present similar nucleotide composition enrichment as *E. coli*, suggesting an evolutionary pressure towards the conservation of short translational enhancer sequences.
