## Supplemental Table 4 for "From reporters to endogenous genes: the impact of the first five codons on translation efficiency in *Escherichia coli*"

### Sheet: Sheet1
Position 3-4		Positin 4-5		Motif AADTAT	Motif AAVATT
b0304		b4415
b1428		b0624
b2112		b1098
b2388		b1351
b2963		b1381
b3743		b1418
b4088		b2022
b4280		b2715
b0623		b3263
b0712		b4455
b0735		b0447
b0814		b0529
b0891		b0584
b1347		b0615
b1668		b0928
b1717		b0983
b1823		b1091
b2225		b1309
b2250		b1372
b2284		b1501
b2414		b1780
b2525		b2093
b2553		b2507
b2606		b2597
b2737		b2874
b2925		b3153
b3093		b3203
b3113		b3256
b3209		b3399
b3378		b3526
b3503		b3561
b3521		b3719
b3788		b3781
b3860		b4139
b3875
b3902
b3950
b4078
b4090
b4256
b4388
